# Feasibility of multimodal metabolic analysis for detecting early changes in acute neuroinflammation

**DOI:** 10.64898/2026.01.09.698663

**Authors:** James T. Grist, Ilia Evstafev, Dominika Olesova, Signe E. Nynäs, Matej Orešič, Alex M. Dickens, Damian J. Tyler, Yvonne Couch

## Abstract

Given the prevalence of metabolic perturbations in a variety of neurological and neurodegenerative diseases, understanding and monitoring brain metabolism is a key step in our advancement of therapies. The details of the citric acid cycle were established at the beginning of the last century but only recently have its metabolic intermediates been observed *in vivo* in the brain. In this study, we employed orthogonal analyses to investigate metabolic alterations in response to acute neuroinflammation *in vivo,* demonstrating a multi-technique approach that could be used for future studies.

Hyperpolarized ^13^C-pyruvate spectroscopy revealed an early decline in pyruvate metabolism via pyruvate dehydrogenase (PDH), leading to reduced ^13^C-bicarbonate formation. This metabolic disruption occurred despite the absence of structural or perfusion changes on conventional MRI. Further analysis of polar metabolites in the ipsilateral hemisphere confirmed ongoing inflammatory processes. These findings highlight the potential of this dual technique approach to inform upon metabolic changes due to neuroinflammation.

Combining methods to probe metabolism in invasive (metabolomics) and non-invasive (hyperpolarized MRI) manners, this represents a promising translational approach for real-time metabolic assessments in an area of the body, the brain, where studying processes such as metabolism has traditionally been challenging. This study has demonstrated the approach to monitor changes in metabolism in response to inflammation in the brain.
