## Supplemental File SF1 for "Feasibility of multimodal metabolic analysis for detecting early changes in acute neuroinflammation"

### Sheet: Table 1 - Student s t test
Table 1 - Student's t-test results of combined Untargeted Lipidomics, Untargeted Metabolomics, and Targeted Lipidomics results.
Metabolite Name	Group 1	Group 2	n1	n2	p - value	FDR p-value	Method	Method type	Fold Change	log2(FoldChange)
2-Hydroxybutyric acid	LPS	Saline	4	4	0.0172	0.413273	T-test	two.sided	0.556452	-0.845672
5-Hydroxyindole-3-acetic acid	LPS	Saline	4	4	0.472	0.748936	T-test	two.sided	1.11111	0.152003
Arginine	LPS	Saline	4	4	0.245	0.639227	T-test	two.sided	0.880829	-0.183066
Asparagine	LPS	Saline	4	4	0.612	0.839664	T-test	two.sided	0.952632	-0.0700097
Aspartic acid	LPS	Saline	4	4	0.0587	0.418133	T-test	two.sided	0.538462	-0.893085
CDCA_Asp	LPS	Saline	4	4	0.233	0.627047	T-test	two.sided	1.22188	0.289108
CDCA_Asp.1	LPS	Saline	4	4	0.213	0.619144	T-test	two.sided	1.23812	0.308151
CE 16:0	LPS	Saline	4	4	0.806	0.955669	T-test	two.sided	0.979657	-0.0296508
CE 18:1	LPS	Saline	4	4	0.339	0.686	T-test	two.sided	0.76306	-0.390132
CE 18:2	LPS	Saline	4	4	0.219	0.620802	T-test	two.sided	1.08654	0.119739
CE 18:3	LPS	Saline	4	4	0.611	0.839664	T-test	two.sided	1.05449	0.0765416
CE 20:3	LPS	Saline	4	4	0.679	0.878697	T-test	two.sided	0.887973	-0.171412
CE 20:3.1	LPS	Saline	4	4	0.282	0.648136	T-test	two.sided	2.17105	1.11839
CE 20:4	LPS	Saline	4	4	0.893	0.992783	T-test	two.sided	1.15175	0.203822
CE 20:4.1	LPS	Saline	4	4	0.255	0.647352	T-test	two.sided	1.48617	0.571602
CE 20:4_CE 18:1	LPS	Saline	4	4	0.0408	0.413273	T-test	two.sided	1.17862	0.237101
CE 20:5	LPS	Saline	4	4	0.147	0.572966	T-test	two.sided	0.773723	-0.370112
CE 20:5.1	LPS	Saline	4	4	0.283	0.648136	T-test	two.sided	1.32505	0.406049
CE 22:6	LPS	Saline	4	4	0.263	0.647352	T-test	two.sided	0.796992	-0.327362
CE 22:6.1	LPS	Saline	4	4	0.368	0.704541	T-test	two.sided	0.799451	-0.322919
Cer 18:1;2O-23:0	LPS	Saline	4	4	0.0515	0.418133	T-test	two.sided	0.73399	-0.446167
Cer 18:1;2O-24:0	LPS	Saline	4	4	0.329	0.681867	T-test	two.sided	0.853736	-0.228138
Cer 18:1;2O-25:0	LPS	Saline	4	4	0.163	0.576381	T-test	two.sided	1.41992	0.505812
Cer d18:1_22:0	LPS	Saline	4	4	0.56	0.814806	T-test	two.sided	1.09009	0.124447
Cer d18:1_24:1	LPS	Saline	4	4	0.97	0.999	T-test	two.sided	1.4955	0.580624
DG 16:0_18:1	LPS	Saline	4	4	0.498	0.765625	T-test	two.sided	0.690667	-0.533938
DG 16:0_18:2	LPS	Saline	4	4	0.832	0.95994	T-test	two.sided	0.951289	-0.0720438
DG 18:0_20:4	LPS	Saline	4	4	0.887	0.991013	T-test	two.sided	1.06361	0.0889736
DG 18:1_18:1	LPS	Saline	4	4	0.0471	0.413273	T-test	two.sided	3.4296	1.77804
DG 18:1_18:2	LPS	Saline	4	4	0.0307	0.413273	T-test	two.sided	3.04516	1.60652
DG 18:2_18:2	LPS	Saline	4	4	0.107	0.476636	T-test	two.sided	1.79476	0.843791
DG 18:2_18:2.1	LPS	Saline	4	4	0.54	0.803303	T-test	two.sided	1.41048	0.496187
DG 36:4	LPS	Saline	4	4	0.847	0.971642	T-test	two.sided	0.946695	-0.0790282
DG 36:4.1	LPS	Saline	4	4	0.451	0.746907	T-test	two.sided	0.664352	-0.589981
Fructose	LPS	Saline	4	4	0.544	0.804276	T-test	two.sided	1.07522	0.104628
GHCA	LPS	Saline	4	4	0.0636	0.418133	T-test	two.sided	0.112043	-3.15787
GHCA.1	LPS	Saline	4	4	0.348	0.686	T-test	two.sided	0.390024	-1.35837
GHDCA	LPS	Saline	4	4	0.324	0.679726	T-test	two.sided	0.624467	-0.679302
Glutamic acid	LPS	Saline	4	4	0.154	0.576381	T-test	two.sided	0.626391	-0.674864
Glutamine	LPS	Saline	4	4	0.0136	0.388733	T-test	two.sided	0.821261	-0.284088
Glyceraldehyde	LPS	Saline	4	4	0.395	0.705549	T-test	two.sided	1.29101	0.368495
Hex2Cer d18:1_14:0	LPS	Saline	4	4	0.929	0.992783	T-test	two.sided	1.04439	0.062664
HexCer d18:1_22:0	LPS	Saline	4	4	0.615	0.840418	T-test	two.sided	0.794271	-0.332297
HexCer d18:1_23:0	LPS	Saline	4	4	0.993	0.999	T-test	two.sided	1.24911	0.320901
HexCer d18:1_24:0	LPS	Saline	4	4	0.684	0.878697	T-test	two.sided	1.27446	0.349882
Indole-3-propionic acid	LPS	Saline	4	4	0.0695	0.418133	T-test	two.sided	2.10959	1.07696
LPC 14:0	LPS	Saline	4	4	0.508	0.774418	T-test	two.sided	1.13707	0.185316
LPC 16:0	LPS	Saline	4	4	0.491	0.76205	T-test	two.sided	1.25907	0.332355
LPC 16:0 [sn1]	LPS	Saline	4	4	0.534	0.799834	T-test	two.sided	1.07531	0.104758
LPC 16:0.1	LPS	Saline	4	4	0.859	0.98114	T-test	two.sided	1.01418	0.020309
LPC 16:1	LPS	Saline	4	4	0.07	0.418133	T-test	two.sided	0.25261	-1.98502
LPC 17:0	LPS	Saline	4	4	0.431	0.735488	T-test	two.sided	1.12403	0.168682
LPC 17:0.1	LPS	Saline	4	4	0.298	0.655218	T-test	two.sided	1.1866	0.246837
LPC 18:0	LPS	Saline	4	4	0.232	0.627047	T-test	two.sided	1.11095	0.151795
LPC 18:0 [sn1]	LPS	Saline	4	4	0.678	0.878697	T-test	two.sided	1.03163	0.0449216
LPC 18:1_LPC 18:1	LPS	Saline	4	4	0.206	0.619144	T-test	two.sided	1.248	0.319618
LPC 18:1_LPC 18:1.1	LPS	Saline	4	4	0.209	0.619144	T-test	two.sided	1.24272	0.313499
LPC 18:2	LPS	Saline	4	4	0.0293	0.413273	T-test	two.sided	1.37238	0.456678
LPC 18:2_LPC 18:2	LPS	Saline	4	4	0.0474	0.413273	T-test	two.sided	1.32201	0.402729
LPC 18:3	LPS	Saline	4	4	0.549	0.804731	T-test	two.sided	1.08203	0.113742
LPC 18:3 [sn1]	LPS	Saline	4	4	0.69	0.879814	T-test	two.sided	1.05556	0.0780025
LPC 20:0 [sn1] a	LPS	Saline	4	4	0.00797	0.3773	T-test	two.sided	1.78417	0.835255
LPC 20:1	LPS	Saline	4	4	0.0319	0.413273	T-test	two.sided	1.56757	0.648528
LPC 20:2	LPS	Saline	4	4	0.0267	0.413273	T-test	two.sided	1.79957	0.847655
LPC 20:4	LPS	Saline	4	4	0.137	0.552835	T-test	two.sided	1.26605	0.340336
LPC 20:4 [sn1]	LPS	Saline	4	4	0.18	0.6076	T-test	two.sided	1.25541	0.32816
LPC 20:4 [sn1].1	LPS	Saline	4	4	0.198	0.6174	T-test	two.sided	1.24	0.31034
LPC 20:5	LPS	Saline	4	4	0.806	0.955669	T-test	two.sided	1.11765	0.160465
LPC 20:5 [sn1]	LPS	Saline	4	4	0.343	0.686	T-test	two.sided	0.523179	-0.934624
LPC 20:5 [sn1].1	LPS	Saline	4	4	0.024	0.413273	T-test	two.sided	1.16559	0.221062
LPC 22:0 [sn2]	LPS	Saline	4	4	0.0831	0.437829	T-test	two.sided	1.32677	0.40792
LPC 22:5 n3 [sn1] [14_sn1]	LPS	Saline	4	4	0.227	0.627047	T-test	two.sided	0.392111	-1.35066
LPC 22:5 [sn1] n3_LPC 22:5 [sn2] n6	LPS	Saline	4	4	0.984	0.999	T-test	two.sided	0.943231	-0.0843163
LPC 22:6	LPS	Saline	4	4	0.95	0.999	T-test	two.sided	1.0163	0.0233325
LPC 22:6 [sn1]	LPS	Saline	4	4	0.682	0.878697	T-test	two.sided	0.701818	-0.510831
LPC O-18:1	LPS	Saline	4	4	0.456	0.746907	T-test	two.sided	0.637647	-0.64917
Lysine	LPS	Saline	4	4	0.291	0.648136	T-test	two.sided	0.752427	-0.410376
Ornithine	LPS	Saline	4	4	0.151	0.575478	T-test	two.sided	0.730159	-0.453718
Ornithine.1	LPS	Saline	4	4	0.237	0.630163	T-test	two.sided	1.21028	0.27534
PC 16:0_16:0	LPS	Saline	4	4	0.162	0.576381	T-test	two.sided	0.77149	-0.374281
PC 18:1_18:2	LPS	Saline	4	4	0.066	0.418133	T-test	two.sided	1.40701	0.492629
PC 30:0	LPS	Saline	4	4	0.904	0.992783	T-test	two.sided	0.981636	-0.0267398
PC 30:0.1	LPS	Saline	4	4	0.886	0.991013	T-test	two.sided	0.954545	-0.0671142
PC 31:0	LPS	Saline	4	4	0.253	0.647352	T-test	two.sided	2.35616	1.23644
PC 32:0	LPS	Saline	4	4	0.0629	0.418133	T-test	two.sided	0.735683	-0.442844
PC 32:1	LPS	Saline	4	4	0.424	0.730814	T-test	two.sided	0.769811	-0.377423
PC 32:1.1	LPS	Saline	4	4	0.964	0.999	T-test	two.sided	0.941353	-0.0871917
PC 32:2	LPS	Saline	4	4	0.127	0.531232	T-test	two.sided	1.37574	0.460207
PC 33:1	LPS	Saline	4	4	0.424	0.730814	T-test	two.sided	1.15261	0.204905
PC 34:0	LPS	Saline	4	4	0.377	0.704541	T-test	two.sided	0.864745	-0.209653
PC 34:0.1	LPS	Saline	4	4	0.439	0.739541	T-test	two.sided	0.91949	-0.121094
PC 34:1	LPS	Saline	4	4	0.44	0.739541	T-test	two.sided	0.817712	-0.290335
PC 34:2	LPS	Saline	4	4	0.0982	0.467814	T-test	two.sided	1.18437	0.244125
PC 34:2.1	LPS	Saline	4	4	0.879	0.991013	T-test	two.sided	1.01961	0.0280144
PC 34:3	LPS	Saline	4	4	0.899	0.992783	T-test	two.sided	0.729885	-0.454259
PC 34:3.1	LPS	Saline	4	4	0.932	0.992783	T-test	two.sided	0.75	-0.415037
PC 34:3.2	LPS	Saline	4	4	0.913	0.992783	T-test	two.sided	1.00761	0.0109434
PC 34:3.3	LPS	Saline	4	4	0.454	0.746907	T-test	two.sided	0.667774	-0.582568
PC 34:4	LPS	Saline	4	4	0.0762	0.418133	T-test	two.sided	1.51628	0.600535
PC 35:1	LPS	Saline	4	4	0.67	0.878697	T-test	two.sided	1.1046	0.143527
PC 35:2	LPS	Saline	4	4	0.047	0.413273	T-test	two.sided	1.44595	0.532014
PC 35:2.1	LPS	Saline	4	4	0.186	0.6076	T-test	two.sided	0.675439	-0.566103
PC 35:2.2	LPS	Saline	4	4	0.219	0.620802	T-test	two.sided	1.22764	0.295884
PC 35:3	LPS	Saline	4	4	0.868	0.982587	T-test	two.sided	0.754821	-0.405794
PC 35:4_PC 15:0_20:4	LPS	Saline	4	4	0.0714	0.418133	T-test	two.sided	1.46599	0.551872
PC 36:0	LPS	Saline	4	4	0.826	0.957155	T-test	two.sided	0.957468	-0.062704
PC 36:1_PC 18:0_18:1	LPS	Saline	4	4	0.922	0.992783	T-test	two.sided	0.889523	-0.168896
PC 36:2	LPS	Saline	4	4	0.757	0.933996	T-test	two.sided	1.01046	0.0150152
PC 36:2.1	LPS	Saline	4	4	0.0897	0.4459	T-test	two.sided	1.45216	0.538201
PC 36:2.2	LPS	Saline	4	4	0.324	0.679726	T-test	two.sided	1.35783	0.441299
PC 36:3	LPS	Saline	4	4	0.966	0.999	T-test	two.sided	1.03957	0.0559846
PC 36:3.1	LPS	Saline	4	4	0.241	0.635869	T-test	two.sided	1.22768	0.295933
PC 36:3.2	LPS	Saline	4	4	0.157	0.576381	T-test	two.sided	1.26748	0.341964
PC 36:4	LPS	Saline	4	4	0.72	0.902566	T-test	two.sided	1.01996	0.0285064
PC 36:4.1	LPS	Saline	4	4	0.0357	0.413273	T-test	two.sided	0.243286	-2.03928
PC 36:4.2	LPS	Saline	4	4	0.591	0.83421	T-test	two.sided	1.38803	0.473035
PC 36:4_PC 16:0_20:4	LPS	Saline	4	4	0.268	0.647352	T-test	two.sided	1.45097	0.537013
PC 36:4_PC 18:2_18:2	LPS	Saline	4	4	0.0104	0.3773	T-test	two.sided	1.58745	0.666709
PC 36:4_PC 34:1	LPS	Saline	4	4	0.795	0.955669	T-test	two.sided	1.01405	0.0201282
PC 36:5	LPS	Saline	4	4	0.861	0.98114	T-test	two.sided	0.83368	-0.262435
PC 36:5.1	LPS	Saline	4	4	0.0233	0.413273	T-test	two.sided	1.73107	0.791664
PC 36:5.2	LPS	Saline	4	4	0.29	0.648136	T-test	two.sided	0.62087	-0.687638
PC 36:5.3	LPS	Saline	4	4	0.868	0.982587	T-test	two.sided	0.951501	-0.0717227
PC 36:5.4	LPS	Saline	4	4	0.325	0.679726	T-test	two.sided	1.82105	0.864773
PC 37:2	LPS	Saline	4	4	0.167	0.578596	T-test	two.sided	1.21569	0.281771
PC 37:2.1	LPS	Saline	4	4	0.0753	0.418133	T-test	two.sided	1.34156	0.423916
PC 37:4	LPS	Saline	4	4	0.0485	0.413273	T-test	two.sided	1.32012	0.400669
PC 37:5	LPS	Saline	4	4	0.1	0.469863	T-test	two.sided	1.53244	0.615833
PC 38:1	LPS	Saline	4	4	0.814	0.956171	T-test	two.sided	1.02752	0.0391706
PC 38:1.1	LPS	Saline	4	4	0.807	0.955669	T-test	two.sided	1.00694	0.00998409
PC 38:2	LPS	Saline	4	4	0.0674	0.418133	T-test	two.sided	1.30147	0.380143
PC 38:3	LPS	Saline	4	4	0.422	0.730814	T-test	two.sided	0.90285	-0.147441
PC 38:4	LPS	Saline	4	4	0.0868	0.437829	T-test	two.sided	1.04477	0.0631875
PC 38:4.1	LPS	Saline	4	4	0.575	0.822631	T-test	two.sided	0.725514	-0.462925
PC 38:4.2	LPS	Saline	4	4	0.011	0.3773	T-test	two.sided	1.88013	0.910836
PC 38:4_PC 18:0_20:4	LPS	Saline	4	4	0.203	0.619144	T-test	two.sided	1.11314	0.154637
PC 38:4_PC 36:1	LPS	Saline	4	4	0.966	0.999	T-test	two.sided	0.889201	-0.169419
PC 38:5	LPS	Saline	4	4	0.0322	0.413273	T-test	two.sided	1.3254	0.406424
PC 38:5.1	LPS	Saline	4	4	0.466	0.746907	T-test	two.sided	0.824593	-0.278246
PC 38:5.2	LPS	Saline	4	4	0.631	0.855466	T-test	two.sided	1.06597	0.0921698
PC 38:5.3	LPS	Saline	4	4	0.00463	0.3773	T-test	two.sided	1.50486	0.58963
PC 38:5.4	LPS	Saline	4	4	0.661	0.87465	T-test	two.sided	0.671514	-0.57451
PC 38:6	LPS	Saline	4	4	0.601	0.837364	T-test	two.sided	1.05479	0.076962
PC 38:6.1	LPS	Saline	4	4	0.00944	0.3773	T-test	two.sided	1.61793	0.694153
PC 38:6.2	LPS	Saline	4	4	0.0456	0.413273	T-test	two.sided	1.67	0.739848
PC 38:6.3	LPS	Saline	4	4	0.5	0.765625	T-test	two.sided	0.754254	-0.406878
PC 38:6.4	LPS	Saline	4	4	0.0033	0.3773	T-test	two.sided	1.62207	0.697835
PC 38:7	LPS	Saline	4	4	0.416	0.728	T-test	two.sided	0.636905	-0.65085
PC 38:7.1	LPS	Saline	4	4	0.93	0.992783	T-test	two.sided	0.714286	-0.485427
PC 39:6	LPS	Saline	4	4	0.984	0.999	T-test	two.sided	0.988406	-0.0168246
PC 40:2	LPS	Saline	4	4	0.23	0.627047	T-test	two.sided	1.49915	0.584143
PC 40:4	LPS	Saline	4	4	0.266	0.647352	T-test	two.sided	0.722222	-0.469485
PC 40:4.1	LPS	Saline	4	4	0.038	0.413273	T-test	two.sided	1.68919	0.756331
PC 40:5	LPS	Saline	4	4	0.0633	0.418133	T-test	two.sided	1.36842	0.452512
PC 40:5.1	LPS	Saline	4	4	0.385	0.705549	T-test	two.sided	0.643137	-0.636801
PC 40:5.2	LPS	Saline	4	4	0.0336	0.413273	T-test	two.sided	1.36152	0.445223
PC 40:6	LPS	Saline	4	4	0.376	0.704541	T-test	two.sided	0.850679	-0.233314
PC 40:6.1	LPS	Saline	4	4	0.0271	0.413273	T-test	two.sided	1.42775	0.513739
PC 40:6.2	LPS	Saline	4	4	0.212	0.619144	T-test	two.sided	2.23834	1.16243
PC 40:6.3	LPS	Saline	4	4	0.205	0.619144	T-test	two.sided	0.776364	-0.365196
PC 40:6.4	LPS	Saline	4	4	0.0275	0.413273	T-test	two.sided	2.07893	1.05584
PC 40:7	LPS	Saline	4	4	0.0589	0.418133	T-test	two.sided	1.37156	0.455817
PC 40:7.1	LPS	Saline	4	4	0.997	0.999	T-test	two.sided	0.866197	-0.207233
PC 40:7.2	LPS	Saline	4	4	0.0743	0.418133	T-test	two.sided	1.22819	0.296537
PC 40:8	LPS	Saline	4	4	0.513	0.77515	T-test	two.sided	0.473186	-1.07952
PC 42:1	LPS	Saline	4	4	0.561	0.814806	T-test	two.sided	1.07979	0.110747
PC 42:2	LPS	Saline	4	4	0.0938	0.453146	T-test	two.sided	1.38177	0.466521
PC 42:2.1	LPS	Saline	4	4	0.291	0.648136	T-test	two.sided	1.27667	0.352389
PC 42:6	LPS	Saline	4	4	0.275	0.648136	T-test	two.sided	0.549123	-0.864799
PC 42:6.1	LPS	Saline	4	4	0.136	0.552835	T-test	two.sided	1.60331	0.68105
PC 42:6.2	LPS	Saline	4	4	0.145	0.571667	T-test	two.sided	1.88194	0.912224
PC O-32:0	LPS	Saline	4	4	0.166	0.578596	T-test	two.sided	0.790514	-0.339137
PC O-32:1	LPS	Saline	4	4	0.176	0.60368	T-test	two.sided	0.860837	-0.216187
PC O-34:0	LPS	Saline	4	4	0.266	0.647352	T-test	two.sided	1.3874	0.472389
PC O-34:1	LPS	Saline	4	4	0.461	0.746907	T-test	two.sided	1.10101	0.138828
PC O-34:2	LPS	Saline	4	4	0.808	0.955669	T-test	two.sided	0.775794	-0.366255
PC O-34:2.1	LPS	Saline	4	4	0.465	0.746907	T-test	two.sided	1.11278	0.154171
PC O-34:3	LPS	Saline	4	4	0.479	0.750215	T-test	two.sided	0.668731	-0.580503
PC O-35:0	LPS	Saline	4	4	0.266	0.647352	T-test	two.sided	0.800422	-0.321167
PC O-36:2	LPS	Saline	4	4	0.378	0.704541	T-test	two.sided	1.25483	0.327488
PC O-36:3	LPS	Saline	4	4	0.598	0.837364	T-test	two.sided	1.17949	0.23816
PC O-36:3.1	LPS	Saline	4	4	0.795	0.955669	T-test	two.sided	1.18876	0.249451
PC O-36:4	LPS	Saline	4	4	0.0768	0.418133	T-test	two.sided	1.48718	0.572579
PC O-36:4.1	LPS	Saline	4	4	0.377	0.704541	T-test	two.sided	1.46844	0.554283
PC O-36:4.2	LPS	Saline	4	4	0.953	0.999	T-test	two.sided	1.01522	0.0217861
PC O-36:5	LPS	Saline	4	4	0.915	0.992783	T-test	two.sided	0.98	-0.0291463
PC O-36:5.1	LPS	Saline	4	4	0.998	0.999	T-test	two.sided	0.991718	-0.0119975
PC O-38:3	LPS	Saline	4	4	0.11	0.481937	T-test	two.sided	1.68119	0.749485
PC O-38:4	LPS	Saline	4	4	0.823	0.957155	T-test	two.sided	1.01124	0.0161197
PC O-38:5	LPS	Saline	4	4	0.761	0.935566	T-test	two.sided	0.943327	-0.0841698
PC O-38:5.1	LPS	Saline	4	4	0.396	0.705549	T-test	two.sided	1.25043	0.32242
PC O-38:5.2	LPS	Saline	4	4	0.208	0.619144	T-test	two.sided	1.14146	0.190875
PC O-38:5.3	LPS	Saline	4	4	0.342	0.686	T-test	two.sided	0.779661	-0.359081
PC O-38:6	LPS	Saline	4	4	0.574	0.822631	T-test	two.sided	1.54839	0.630766
PC O-38:6.1	LPS	Saline	4	4	0.834	0.95994	T-test	two.sided	1.00556	0.00799279
PC O-40:4_HexCer 18:1;2O-24:2;O	LPS	Saline	4	4	0.693	0.880367	T-test	two.sided	0.924214	-0.1137
PC O-40:5	LPS	Saline	4	4	0.0723	0.418133	T-test	two.sided	0.512593	-0.964115
PC O-40:5.1	LPS	Saline	4	4	0.675	0.878697	T-test	two.sided	0.685422	-0.544936
PC O-40:6	LPS	Saline	4	4	0.465	0.746907	T-test	two.sided	0.413043	-1.27563
PC O-40:6.1	LPS	Saline	4	4	0.0848	0.437829	T-test	two.sided	0.277027	-1.8519
PC P_18:0_22:6	LPS	Saline	4	4	0.346	0.686	T-test	two.sided	0.525316	-0.928741
PC P_18:0_22:6.1	LPS	Saline	4	4	0.608	0.839664	T-test	two.sided	0.812604	-0.299376
PE 16:0_18:2	LPS	Saline	4	4	0.0482	0.413273	T-test	two.sided	1.69667	0.762703
PE 16:0_20:4_PE 34:1	LPS	Saline	4	4	0.0863	0.437829	T-test	two.sided	1.77612	0.828729
PE 16:0_22:6_PE 36:3	LPS	Saline	4	4	0.103	0.471053	T-test	two.sided	1.60678	0.684172
PE 18:1_18:2	LPS	Saline	4	4	0.798	0.955669	T-test	two.sided	1.03066	0.043569
PE 36:1.1	LPS	Saline	4	4	0.749	0.930822	T-test	two.sided	0.713793	-0.486422
PE O-16:0_22:6_PE P_18:0_20:5	LPS	Saline	4	4	0.93	0.992783	T-test	two.sided	0.984526	-0.0224986
PE O-38:5_PE P_38:4	LPS	Saline	4	4	0.352	0.686	T-test	two.sided	0.818471	-0.288996
PE O-38:6	LPS	Saline	4	4	0.942	0.999	T-test	two.sided	0.963636	-0.0534393
PE P_16:0_22:6	LPS	Saline	4	4	0.483	0.753041	T-test	two.sided	1.1385	0.18714
PE P_18:0_22:6	LPS	Saline	4	4	0.469	0.748219	T-test	two.sided	0.800464	-0.321092
PI 36:2	LPS	Saline	4	4	0.161	0.576381	T-test	two.sided	1.54902	0.631355
PI 36:4	LPS	Saline	4	4	0.978	0.999	T-test	two.sided	0.787611	-0.344446
PI 38:4	LPS	Saline	4	4	0.921	0.992783	T-test	two.sided	0.998684	-0.00189953
PI 38:7	LPS	Saline	4	4	0.117	0.501637	T-test	two.sided	3.125	1.64386
Proline	LPS	Saline	4	4	0.285	0.648136	T-test	two.sided	0.863636	-0.211504
SM 34:1;2O	LPS	Saline	4	4	0.29	0.648136	T-test	two.sided	0.841594	-0.248803
SM 34:1;2O.1	LPS	Saline	4	4	0.0531	0.418133	T-test	two.sided	0.803681	-0.315305
SM 34:2;2O	LPS	Saline	4	4	0.216	0.620802	T-test	two.sided	0.309623	-1.69141
SM 35:1;2O	LPS	Saline	4	4	0.952	0.999	T-test	two.sided	0.970248	-0.0435746
SM 36:1;2O	LPS	Saline	4	4	0.38	0.704541	T-test	two.sided	0.833006	-0.263601
SM 38:1;2O	LPS	Saline	4	4	0.103	0.471053	T-test	two.sided	0.813008	-0.298658
SM 39:1;2O	LPS	Saline	4	4	0.528	0.794316	T-test	two.sided	0.935252	-0.0965733
SM 40:1;2O	LPS	Saline	4	4	0.995	0.999	T-test	two.sided	0.959106	-0.0602371
SM 40:1;2O.1	LPS	Saline	4	4	0.548	0.804731	T-test	two.sided	1.08977	0.124028
SM 41:1;2O	LPS	Saline	4	4	0.338	0.686	T-test	two.sided	0.9	-0.152003
SM 41:1;2O.1	LPS	Saline	4	4	0.658	0.87465	T-test	two.sided	0.964157	-0.0526602
SM 41:2;2O	LPS	Saline	4	4	0.188	0.60834	T-test	two.sided	0.61347	-0.704935
SM 42:1;2O	LPS	Saline	4	4	0.416	0.728	T-test	two.sided	1.09513	0.131103
SM 42:2;2O	LPS	Saline	4	4	0.283	0.648136	T-test	two.sided	0.840477	-0.250719
SM 42:2;2O.1	LPS	Saline	4	4	0.301	0.655608	T-test	two.sided	0.680879	-0.55453
SM 42:3;2O	LPS	Saline	4	4	0.185	0.6076	T-test	two.sided	0.615458	-0.700268
SM 43:1;2O	LPS	Saline	4	4	0.496	0.765625	T-test	two.sided	1.0841	0.116503
SM 44:2;2O	LPS	Saline	4	4	0.769	0.942025	T-test	two.sided	0.92887	-0.106451
SM d16:1_18:1_SM d18:2_16:0_SM 34:2;2O	LPS	Saline	4	4	0.721	0.902566	T-test	two.sided	1.02762	0.0393129
SM d18:0_16:0	LPS	Saline	4	4	0.106	0.476636	T-test	two.sided	0.877647	-0.188287
SM d18:1_24:0	LPS	Saline	4	4	0.905	0.992783	T-test	two.sided	1.18697	0.247282
SM d18:2_24:1_SM 42:3;2O	LPS	Saline	4	4	0.317	0.679569	T-test	two.sided	0.730351	-0.453339
SM d32:1_SM 32:1;2O	LPS	Saline	4	4	0.289	0.648136	T-test	two.sided	1.14194	0.191481
SM d33:1_SM 33:1;2O	LPS	Saline	4	4	0.348	0.686	T-test	two.sided	1.09832	0.1353
SM d36:1_SM 36:1;2O	LPS	Saline	4	4	0.883	0.991013	T-test	two.sided	0.923977	-0.114072
SM d38:2	LPS	Saline	4	4	0.442	0.739541	T-test	two.sided	1.25	0.321928
SM d40:2_SM 40:2;2O	LPS	Saline	4	4	0.461	0.746907	T-test	two.sided	0.904382	-0.144995
SM d42:1_SM 42:1;2O	LPS	Saline	4	4	0.603	0.837364	T-test	two.sided	1.04527	0.0638745
SM d42:2	LPS	Saline	4	4	0.589	0.83421	T-test	two.sided	1.08951	0.123674
SM d42:2.1	LPS	Saline	4	4	0.461	0.746907	T-test	two.sided	1.80601	0.852807
Serine	LPS	Saline	4	4	0.375	0.704541	T-test	two.sided	0.863931	-0.211012
TCA	LPS	Saline	4	4	0.21	0.619144	T-test	two.sided	0.609744	-0.713724
TCA.1	LPS	Saline	4	4	0.392	0.705549	T-test	two.sided	0.742378	-0.429774
TCDCA	LPS	Saline	4	4	0.0109	0.3773	T-test	two.sided	0.35891	-1.47831
TG 14:0_16:0_18:1	LPS	Saline	4	4	0.755	0.933996	T-test	two.sided	0.889908	-0.168271
TG 14:0_18:2_18:2	LPS	Saline	4	4	0.93	0.992783	T-test	two.sided	0.977778	-0.0324215
TG 14:0_18:2_18:2.1	LPS	Saline	4	4	0.193	0.612954	T-test	two.sided	1.94323	0.958458
TG 14:0_18:2_18:2.2	LPS	Saline	4	4	0.725	0.904273	T-test	two.sided	1.31148	0.391191
TG 15:0_18:1_18:1	LPS	Saline	4	4	0.511	0.77515	T-test	two.sided	1.9087	0.932587
TG 15:0_18:2_18:2	LPS	Saline	4	4	0.631	0.855466	T-test	two.sided	1.43119	0.517218
TG 16:0_16:0_18:2	LPS	Saline	4	4	0.184	0.6076	T-test	two.sided	1.78228	0.833723
TG 16:0_18:0_18:1	LPS	Saline	4	4	0.289	0.648136	T-test	two.sided	3.69364	1.88505
TG 16:0_18:1_18:1	LPS	Saline	4	4	0.293	0.648381	T-test	two.sided	3.3324	1.73656
TG 16:0_18:1_18:2	LPS	Saline	4	4	0.151	0.575478	T-test	two.sided	1.76473	0.819447
TG 16:0_18:1_22:0	LPS	Saline	4	4	0.062	0.418133	T-test	two.sided	2.94497	1.55825
TG 16:0_18:1_24:1	LPS	Saline	4	4	0.0494	0.413273	T-test	two.sided	4.25478	2.08909
TG 16:0_18:2_12:0	LPS	Saline	4	4	0.383	0.705549	T-test	two.sided	1.57771	0.657834
TG 16:0_18:2_18:2	LPS	Saline	4	4	0.162	0.576381	T-test	two.sided	1.70384	0.768793
TG 16:0_18:2_18:2.1	LPS	Saline	4	4	0.0666	0.418133	T-test	two.sided	2.56757	1.3604
TG 16:0_18:2_18:3	LPS	Saline	4	4	0.246	0.639227	T-test	two.sided	2.07277	1.05156
TG 16:0_22:5_18:1	LPS	Saline	4	4	0.921	0.992783	T-test	two.sided	1.22059	0.287577
TG 16:1_18:1_12:0	LPS	Saline	4	4	0.659	0.87465	T-test	two.sided	1.11357	0.155197
TG 17:0_18:1_18:2	LPS	Saline	4	4	0.822	0.957155	T-test	two.sided	1.0167	0.0238961
TG 17:0_18:2_18:2	LPS	Saline	4	4	0.541	0.803303	T-test	two.sided	1.71825	0.780943
TG 17:1_18:2_18:2	LPS	Saline	4	4	0.253	0.647352	T-test	two.sided	1.58824	0.667425
TG 18:0_18:1_18:2	LPS	Saline	4	4	0.0328	0.413273	T-test	two.sided	3.88014	1.95611
TG 18:1_18:1_18:2	LPS	Saline	4	4	0.0387	0.413273	T-test	two.sided	3.33532	1.73783
TG 18:1_18:2_18:2	LPS	Saline	4	4	0.00631	0.3773	T-test	two.sided	3.98611	1.99498
TG 18:1_18:2_18:2_TG 16:0_18:1_20:4	LPS	Saline	4	4	0.302	0.655608	T-test	two.sided	2.10364	1.07289
TG 18:1_18:2_20:1	LPS	Saline	4	4	0.928	0.992783	T-test	two.sided	0.898551	-0.154328
TG 18:1_18:2_22:1	LPS	Saline	4	4	0.231	0.627047	T-test	two.sided	1.53139	0.614845
TG 18:1_18:2_24:0	LPS	Saline	4	4	0.129	0.533096	T-test	two.sided	4.90776	2.29506
TG 18:1_18:2_24:1	LPS	Saline	4	4	0.0648	0.418133	T-test	two.sided	2.40364	1.26522
TG 18:2_18:1_18:1	LPS	Saline	4	4	0.563	0.814806	T-test	two.sided	0.778711	-0.360839
TG 18:2_18:1_18:1.1	LPS	Saline	4	4	0.157	0.576381	T-test	two.sided	1.93811	0.954651
TG 18:2_18:2_18:2_TG 18:3_18:2_18:1	LPS	Saline	4	4	0.35	0.686	T-test	two.sided	1.3481	0.430929
TG 18:2_18:2_18:2_TG 18:3_18:2_18:1.1	LPS	Saline	4	4	0.01	0.3773	T-test	two.sided	3.87683	1.95488
TG 18:2_18:2_18:3	LPS	Saline	4	4	0.0364	0.413273	T-test	two.sided	2.40072	1.26347
TG 18:2_18:2_24:0	LPS	Saline	4	4	0.0129	0.388733	T-test	two.sided	4.24067	2.08429
TG 18:2_22:5_16:0	LPS	Saline	4	4	0.0452	0.413273	T-test	two.sided	1.94146	0.957145
TG 18:2_22:5_16:0.1	LPS	Saline	4	4	0.268	0.647352	T-test	two.sided	1.33425	0.416025
TG 49:2_TG 15:0_16:0_18:2	LPS	Saline	4	4	0.394	0.705549	T-test	two.sided	1.19288	0.254447
TG 50:1_TG 16:0_16:0_18:1	LPS	Saline	4	4	0.6	0.837364	T-test	two.sided	1.05728	0.0803565
TG 50:5	LPS	Saline	4	4	0.354	0.686	T-test	two.sided	0.547842	-0.868167
TG 51:3_TG 15:0_18:1_18:2	LPS	Saline	4	4	0.781	0.95332	T-test	two.sided	1.02695	0.0383605
TG 51:4	LPS	Saline	4	4	0.995	0.999	T-test	two.sided	0.916244	-0.126197
TG 52:4	LPS	Saline	4	4	0.786	0.955669	T-test	two.sided	0.955789	-0.0652352
TG 52:5	LPS	Saline	4	4	0.476	0.748936	T-test	two.sided	1.19611	0.258354
TG 52:6	LPS	Saline	4	4	0.826	0.957155	T-test	two.sided	0.847036	-0.239504
TG 53:4	LPS	Saline	4	4	0.646	0.865539	T-test	two.sided	1.36131	0.445
TG 53:5	LPS	Saline	4	4	0.703	0.886504	T-test	two.sided	1.01786	0.0255351
TG 54:4	LPS	Saline	4	4	0.999	0.999	T-test	two.sided	1.04835	0.0681227
TG 54:5	LPS	Saline	4	4	0.319	0.679609	T-test	two.sided	1.47059	0.556393
TG 54:6	LPS	Saline	4	4	0.059	0.418133	T-test	two.sided	0.470423	-1.08797
TG 54:6.1	LPS	Saline	4	4	0.645	0.865539	T-test	two.sided	0.578667	-0.789196
TG 54:7	LPS	Saline	4	4	0.578	0.822631	T-test	two.sided	0.832	-0.265345
TG 56:3	LPS	Saline	4	4	0.683	0.878697	T-test	two.sided	0.714754	-0.484481
TG 56:3_TG 18:1_18:1_20:1	LPS	Saline	4	4	0.313	0.675214	T-test	two.sided	0.592287	-0.755633
TG 56:4	LPS	Saline	4	4	0.414	0.728	T-test	two.sided	1.12468	0.169509
TG 56:4.1	LPS	Saline	4	4	0.964	0.999	T-test	two.sided	1.27389	0.349235
TG 56:4.2	LPS	Saline	4	4	0.577	0.822631	T-test	two.sided	1.39943	0.484843
TG 56:5	LPS	Saline	4	4	0.394	0.705549	T-test	two.sided	0.818991	-0.28808
TG 56:5.1	LPS	Saline	4	4	0.222	0.624148	T-test	two.sided	0.414433	-1.27079
TG 56:6	LPS	Saline	4	4	0.262	0.647352	T-test	two.sided	1.44063	0.526703
TG 56:8	LPS	Saline	4	4	0.428	0.73402	T-test	two.sided	1.22955	0.298125
TG 58:1	LPS	Saline	4	4	0.0396	0.413273	T-test	two.sided	1.46237	0.548304
TG 58:1.1	LPS	Saline	4	4	0.19	0.609065	T-test	two.sided	1.40206	0.48755
TG 58:3_TG 18:1_18:2_22:0	LPS	Saline	4	4	0.687	0.879257	T-test	two.sided	0.876155	-0.190742
TG 58:9	LPS	Saline	4	4	0.00696	0.3773	T-test	two.sided	2.0875	1.06178
Taurine	LPS	Saline	4	4	0.33	0.681867	T-test	two.sided	0.920885	-0.118908
Threonine	LPS	Saline	4	4	0.0928	0.453146	T-test	two.sided	0.815551	-0.294153
Tryptophan	LPS	Saline	4	4	0.435	0.738639	T-test	two.sided	0.88493	-0.176364
targ_2-Oxoglutarate	LPS	Saline	4	4	0.792	0.955669	T-test	two.sided	0.957746	-0.0622843
targ_Alanine	LPS	Saline	4	4	0.988	0.999	T-test	two.sided	0.992987	-0.0101527
targ_Alpha_ketoglutarate	LPS	Saline	4	4	0.663	0.87465	T-test	two.sided	0.945205	-0.0813001
targ_Arginine	LPS	Saline	4	4	0.196	0.616771	T-test	two.sided	0.901639	-0.149378
targ_Asparagine	LPS	Saline	4	4	0.643	0.865539	T-test	two.sided	0.949206	-0.0752063
targ_Cysteine	LPS	Saline	4	4	0.271	0.648136	T-test	two.sided	0.897059	-0.156726
targ_GABA Gamma_Aminobutyric acid	LPS	Saline	4	4	0.234	0.627047	T-test	two.sided	0.668934	-0.580064
targ_Glycerol_3_phosphate	LPS	Saline	4	4	0.0573	0.418133	T-test	two.sided	0.545455	-0.874469
targ_Glycine	LPS	Saline	4	4	0.0855	0.437829	T-test	two.sided	0.760331	-0.395301
targ_Histidine	LPS	Saline	4	4	0.369	0.704541	T-test	two.sided	0.892655	-0.163825
targ_Isoleucine	LPS	Saline	4	4	0.811	0.955921	T-test	two.sided	0.937853	-0.0925661
targ_Lactate	LPS	Saline	4	4	0.0167	0.413273	T-test	two.sided	0.568264	-0.815368
targ_Leucine	LPS	Saline	4	4	0.475	0.748936	T-test	two.sided	0.88587	-0.174834
targ_Lysine	LPS	Saline	4	4	0.0234	0.413273	T-test	two.sided	0.72	-0.473931
targ_Methionine	LPS	Saline	4	4	0.0349	0.413273	T-test	two.sided	0.808081	-0.307429
targ_Ornithine	LPS	Saline	4	4	0.111	0.481937	T-test	two.sided	0.830189	-0.268489
targ_Phenylalanine	LPS	Saline	4	4	0.143	0.570337	T-test	two.sided	0.804574	-0.313703
targ_Proline	LPS	Saline	4	4	0.699	0.884712	T-test	two.sided	0.935844	-0.0956604
targ_Serine	LPS	Saline	4	4	0.397	0.705549	T-test	two.sided	0.850521	-0.23358
targ_Succinate	LPS	Saline	4	4	0.944	0.999	T-test	two.sided	1.06452	0.0901978
targ_Taurine	LPS	Saline	4	4	0.186	0.6076	T-test	two.sided	0.893887	-0.161836
targ_Threonine	LPS	Saline	4	4	0.12	0.508148	T-test	two.sided	0.797317	-0.326775
targ_Tryptophan	LPS	Saline	4	4	0.347	0.686	T-test	two.sided	0.859528	-0.218383
targ_Valine	LPS	Saline	4	4	0.977	0.999	T-test	two.sided	0.989305	-0.015513
