## Supplemental File SF2 for "Feasibility of multimodal metabolic analysis for detecting early changes in acute neuroinflammation"

### Sheet: Table 2 - Spearman R
Table 2 - Spearman R, calculated for Lactate and Pyruvate in plasma.
Variable	Y	Spearman R
CE 16:0	Lactate	0.452381
CE 18:1	Lactate	-0.166667
CE 18:1_id1	Lactate	-0.690476
CE 18:2	Lactate	-0.571429
CE 18:3	Lactate	0.261905
CE 20:3	Lactate	-0.238095
CE 20:3_id1	Lactate	-0.261905
CE 20:4	Lactate	-0.690476
CE 20:4_id1	Lactate	-0.47905
CE 20:5	Lactate	-0.0238095
CE 20:5_id1	Lactate	0.738095
CE 22:6	Lactate	0.666667
CE 22:6_id1	Lactate	0.730552
Cer 18:1;2O_22:0	Lactate	0.714286
Cer 18:1;2O_23:0	Lactate	0.904762
Cer 18:1;2O_24:0	Lactate	0.738095
Cer 18:1;2O_24:1	Lactate	0.880952
Cer 18:1;2O_25:0	Lactate	-0.380952
DG 16:0_18:1	Lactate	-0.666667
DG 16:0_18:2	Lactate	-0.738095
DG 16:1_20:2	Lactate	-0.833333
DG 18:0_20:4	Lactate	-0.404762
DG 18:1_18:2	Lactate	-0.833333
DG 18:1_18:1	Lactate	-0.761905
DG 18:2_18:2	Lactate	-0.833333
DG 18:2_18:2_id1	Lactate	-0.833333
DG 36:4	Lactate	-0.857143
DG 36:4_id1	Lactate	-0.404762
Hex2Cer d18:1_14:0	Lactate	-0.047619
HexCer d18:1_22:0	Lactate	0.642857
HexCer d18:1_23:0	Lactate	0.880952
HexCer d18:1_24:0	Lactate	0.52381
HexCer d18:1_24:2;O	Lactate	0.5
LPC 14:0	Lactate	-0.214286
LPC 16:0	Lactate	0
LPC 16:0_id1	Lactate	-0.119048
LPC 16:0 [sn1]	Lactate	-0.251501
LPC 16:1	Lactate	-0.19162
LPC 17:0	Lactate	-0.311383
LPC 17:0_id1	Lactate	-0.0952381
LPC 18:0	Lactate	0.121988
LPC 18:0_id1	Lactate	0.238095
LPC 18:1	Lactate	-0.047619
LPC 18:1_id1	Lactate	-0.047619
LPC 18:2	Lactate	-0.452381
LPC 18:2_id1	Lactate	-0.561142
LPC 18:3	Lactate	-0.0359288
LPC 18:3 [sn1]	Lactate	0
LPC 20:0 [sn1]a	Lactate	-0.690476
LPC 20:1	Lactate	-0.690476
LPC 20:2	Lactate	-0.718576
LPC 20:4	Lactate	-0.214286
LPC 20:4 [sn1]	Lactate	-0.0952381
LPC 20:4 [sn1]_id1	Lactate	-0.0952381
LPC 20:5	Lactate	0.214286
LPC 20:5 [sn1]	Lactate	-0.443122
LPC 20:5 [sn1]_id1	Lactate	-0.538932
LPC 22:0 [sn2]	Lactate	-0.357143
LPC 22:5 [sn1]n3	Lactate	-0.718576
LPC 22:5 [sn1]n3_id1	Lactate	0.357143
LPC 22:6	Lactate	0.214286
LPC 22:6 [sn1]	Lactate	-0.238095
LPC O-18:1	Lactate	0.571429
PC 30:0	Lactate	0.371264
PC 30:0_id1	Lactate	0.5
PC 31:0	Lactate	0.452381
PC 32:0	Lactate	0.738095
PC 32:0_id1	Lactate	0.785714
PC 32:1	Lactate	-0.0952381
PC 32:1_id1	Lactate	-0.0952381
PC 32:2	Lactate	-0.333333
PC 33:1	Lactate	0.047905
PC 33:2	Lactate	-0.547619
PC 34:0	Lactate	0.610789
PC 34:0_id1	Lactate	0.666667
PC 34:1	Lactate	0.452381
PC 34:1_id1	Lactate	0.47619
PC 34:2	Lactate	-0.285714
PC 34:2_id1	Lactate	-0.203597
PC 34:3	Lactate	-0.833333
PC 34:3_id1	Lactate	-0.714286
PC 34:3_id2	Lactate	-0.285714
PC 34:3_id3	Lactate	0.0952381
PC 34:4	Lactate	-0.333333
PC 35:1	Lactate	0.52381
PC 35:2	Lactate	-0.452381
PC 35:2_id1	Lactate	-0.190476
PC 35:2_id2	Lactate	-0.142857
PC 35:3	Lactate	-0.642857
PC 35:4	Lactate	-0.333333
PC 36:0	Lactate	0.28743
PC 36:1	Lactate	0.0838338
PC 36:1_id1	Lactate	0.166667
PC 36:2	Lactate	-0.285714
PC 36:2_id1	Lactate	-0.119048
PC 36:3	Lactate	-0.203597
PC 36:3_id1	Lactate	-0.190476
PC 36:3_id2	Lactate	-0.317167
PC 36:3_id3	Lactate	-0.333333
PC 36:4	Lactate	-0.275454
PC 36:4_id1	Lactate	-0.595238
PC 36:4_id2	Lactate	-0.595238
PC 36:4_id3	Lactate	-0.238095
PC 36:4_id4	Lactate	0.285714
PC 36:5	Lactate	-0.428571
PC 36:5_id1	Lactate	-0.785714
PC 36:5_id2	Lactate	-0.0952381
PC 36:5_id3	Lactate	0.0476191
PC 36:5_id4	Lactate	-0.571429
PC 37:2	Lactate	-0.476191
PC 37:2_id1	Lactate	-0.571429
PC 37:4	Lactate	-0.404762
PC 37:5	Lactate	-0.333333
PC 38:1	Lactate	0.404762
PC 38:1_id1	Lactate	0.0476191
PC 38:2	Lactate	-0.598813
PC 38:3	Lactate	0.285714
PC 38:4	Lactate	-0.52381
PC 38:4_id1	Lactate	0.309524
PC 38:4_id2	Lactate	-0.785714
PC 38:4_id3	Lactate	-0.251501
PC 38:5	Lactate	-0.642857
PC 38:5_id1	Lactate	-0.619048
PC 38:5_id2	Lactate	0.547619
PC 38:5_id3	Lactate	0.52381
PC 38:5_id4	Lactate	-0.214286
PC 38:6	Lactate	-0.166667
PC 38:6_id1	Lactate	-0.619048
PC 38:6_id2	Lactate	0.166667
PC 38:6_id3	Lactate	-0.619048
PC 38:6_id4	Lactate	-0.571429
PC 38:7	Lactate	-0.476191
PC 38:7_id1	Lactate	-0.452381
PC 39:6	Lactate	0.380952
PC 40:2	Lactate	-0.419169
PC 40:4	Lactate	0.452381
PC 40:4_id1	Lactate	-0.595238
PC 40:5	Lactate	-0.547619
PC 40:5_id1	Lactate	-0.476191
PC 40:5_id2	Lactate	0.52381
PC 40:6	Lactate	0.642857
PC 40:6_id1	Lactate	0.754505
PC 40:6_id2	Lactate	-0.785714
PC 40:6_id3	Lactate	-0.754505
PC 40:6_id4	Lactate	-0.0238095
PC 40:7	Lactate	-0.634742
PC 40:7_id1	Lactate	-0.833333
PC 40:7_id2	Lactate	-0.404762
PC 40:8	Lactate	-0.238095
PC 42:10	Lactate	-0.214286
PC 42:2	Lactate	-0.476191
PC 42:2_id1	Lactate	0.5
PC 42:6	Lactate	-0.261905
PC 42:6_id1	Lactate	-0.52381
PC 42:6_id2	Lactate	-0.476191
PC O-32:0	Lactate	0.730552
PC O-32:1	Lactate	0.738095
PC O-34:0	Lactate	0.47619
PC O-34:1	Lactate	0
PC O-34:2	Lactate	-0.238095
PC O-34:2_id1	Lactate	-0.380952
PC O-34:3	Lactate	0.261905
PC O-35:0	Lactate	0.80241
PC O-36:2	Lactate	-0.119048
PC O-36:3	Lactate	-0.476191
PC O-36:3_id1	Lactate	0.166667
PC O-36:4	Lactate	-0.333333
PC O-36:4_id1	Lactate	0
PC O-36:4_id2	Lactate	0.166667
PC O-36:5	Lactate	0.285714
PC O-36:5_id1	Lactate	0.0243975
PC O-38:3	Lactate	-0.238095
PC O-38:4	Lactate	0.214286
PC O-38:5	Lactate	-0.0479051
PC O-38:5_id1	Lactate	0.619048
PC O-38:5_id2	Lactate	-0.5
PC O-38:5_id3	Lactate	0.285714
PC O-38:6	Lactate	0.309524
PC O-38:6_id1	Lactate	0.452381
PC O-40:5	Lactate	0.904762
PC O-40:5_id1	Lactate	0.619048
PC O-40:6	Lactate	-0.142857
PC O-40:6_id1	Lactate	0.190476
PC P-18:0_22:6	Lactate	0.285714
PC P-18:0_22:6_id1	Lactate	-0.166667
PE 16:0_18:2	Lactate	-0.666667
PE 18:1_18:2	Lactate	-0.452381
PE 34:1	Lactate	-0.214286
PE 36:1	Lactate	-0.0714286
PE 36:1_id1	Lactate	-0.166667
PE 36:3	Lactate	-0.52381
PE O-16:0_22:6	Lactate	0.380952
PE O-38:5	Lactate	0.619048
PE O-38:6	Lactate	-0.666667
PE P-16:0_22:6	Lactate	0.166667
PE P-18:0_22:6	Lactate	0.571429
PI 36:2	Lactate	0.166667
PI 36:4	Lactate	-0.190476
PI 38:4	Lactate	0.491027
PI 38:7	Lactate	-0.357143
SM 32:1;2O	Lactate	-0.261905
SM 33:1;2O	Lactate	0
SM 34:1;2O	Lactate	0.5
SM 34:1;2O_id1	Lactate	0.491027
SM 34:2;2O	Lactate	0.119048
SM 34:2;2O_id1	Lactate	0.0476191
SM 35:1;2O	Lactate	0.452381
SM 36:1;2O	Lactate	0.619048
SM 36:1;2O_id1	Lactate	0.714286
SM 38:1;2O	Lactate	0.97619
SM 39:1;2O	Lactate	0.562884
SM 40:1;2O	Lactate	0.0240981
SM 40:1;2O_id1	Lactate	0.190476
SM 40:2;2O	Lactate	0.554257
SM 41:1;2O	Lactate	0.754505
SM 41:1;2O_id1	Lactate	0.658694
SM 41:2;2O	Lactate	0.562884
SM 42:1;2O	Lactate	0.155691
SM 42:1;2O_id1	Lactate	0.166667
SM 42:2;2O	Lactate	0.571429
SM 42:2;2O_id1	Lactate	0.571429
SM 42:3;2O	Lactate	0.547619
SM 42:3;2O_id1	Lactate	0.309524
SM 43:1;2O	Lactate	-0.299407
SM 44:2;2O	Lactate	-0.0238095
SM d18:0_16:0	Lactate	0.48795
SM d18:1_24:0	Lactate	0.239525
SM d38:2	Lactate	0.323359
SM d40:1	Lactate	0.809524
SM d42:2	Lactate	-0.142857
SM d42:2_id1	Lactate	-0.047619
TG 14:0_16:0_18:1	Lactate	-0.476191
TG 14:0_18:2_18:2	Lactate	-0.690476
TG 14:0_18:2_18:2_id1	Lactate	-0.547619
TG 14:0_18:2_18:2_id2	Lactate	-0.52381
TG 15:0_16:0_18:2	Lactate	-0.476191
TG 15:0_18:1_18:1	Lactate	-0.595238
TG 15:0_18:1_18:2	Lactate	-0.595238
TG 15:0_18:2_18:2	Lactate	-0.714286
TG 16:0_16:0_18:1	Lactate	-0.619048
TG 16:0_16:0_18:2	Lactate	-0.619048
TG 16:0_18:0_18:1	Lactate	-0.880952
TG 16:0_18:0_24:1	Lactate	-0.7066
TG 16:0_18:1_18:1	Lactate	-0.690476
TG 16:0_18:1_18:2	Lactate	-0.690476
TG 16:0_18:1_20:4	Lactate	-0.5
TG 16:0_18:1_22:0	Lactate	-0.595238
TG 16:0_18:1_24:1	Lactate	-0.666667
TG 16:0_18:2_18:2	Lactate	-0.690476
TG 16:0_18:2_18:3	Lactate	-0.690476
TG 16:0_18:2_12:0	Lactate	-0.761905
TG 16:0_18:2_18:2_id1	Lactate	-0.52381
TG 16:0_22:5_18:1	Lactate	-0.380952
TG 16:1_18:1_12:0	Lactate	-0.619048
TG 17:0_18:1_18:2	Lactate	-0.714286
TG 17:0_18:2_18:2	Lactate	-0.642857
TG 17:1_18:2_18:2	Lactate	-0.738095
TG 18:0_18:1_18:2	Lactate	-0.738095
TG 18:1_18:1_18:2	Lactate	-0.833333
TG 18:1_18:1_20:1	Lactate	-0.666667
TG 18:1_18:1_24:0	Lactate	-0.690476
TG 18:1_18:2_18:2	Lactate	-0.833333
TG 18:1_18:2_18:3	Lactate	-0.904762
TG 18:1_18:2_20:1	Lactate	-0.642857
TG 18:1_18:2_22:0	Lactate	-0.595238
TG 18:1_18:2_22:1	Lactate	-0.285714
TG 18:1_18:2_24:0	Lactate	-0.333333
TG 18:1_18:2_24:1	Lactate	-0.428571
TG 18:2_18:2_18:3	Lactate	-0.833333
TG 18:2_18:2_24:0	Lactate	-0.809524
TG 18:2_18:1_18:1	Lactate	-0.238095
TG 18:2_18:1_18:1_id1	Lactate	-0.738095
TG 18:2_18:2_18:2	Lactate	-0.5
TG 18:2_22:5_16:0	Lactate	-0.714286
TG 18:2_22:5_16:0_id1	Lactate	-0.595238
TG 47:1	Lactate	-0.404762
TG 50:5	Lactate	-0.476191
TG 51:4	Lactate	-0.5
TG 52:4	Lactate	-0.380952
TG 52:5	Lactate	-0.309524
TG 52:6	Lactate	-0.571429
TG 52:6_id1	Lactate	-0.5
TG 53:4	Lactate	-0.738095
TG 53:5	Lactate	-0.214286
TG 54:4	Lactate	-0.52381
TG 54:5	Lactate	-0.547619
TG 54:6	Lactate	-0.833333
TG 54:6_id1	Lactate	-0.357143
TG 54:7	Lactate	-0.476191
TG 56:3	Lactate	-0.595238
TG 56:4	Lactate	-0.809524
TG 56:4_id1	Lactate	-0.52381
TG 56:4_id2	Lactate	-0.571429
TG 56:5	Lactate	-0.714286
TG 56:5_id1	Lactate	-0.595238
TG 56:6	Lactate	-0.380952
TG 56:8	Lactate	-0.333333
TG 58:10	Lactate	-0.476191
TG 58:10_id1	Lactate	-0.571429
TG 58:9	Lactate	-0.761905
2-Oxoglutarate	Lactate	0.421717
Alanine	Lactate	-0.166667
Alpha-ketoglutarate	Lactate	0.421717
Arginine	Lactate	0.65065
Ascorbic acid	Lactate	0.63901
Asparagine	Lactate	0.0838338
Creatine	Lactate	0.452381
Cysteine	Lactate	0.278834
Fumarate	Lactate	0.57735
GABA	Lactate	0.285714
Glucosamine 6 phosphate	Lactate	0.0238095
Glycerol-3-phosphate	Lactate	0.431145
Glycine	Lactate	0.404762
Histidine	Lactate	0.0359288
Isoleucine	Lactate	0.0952381
Keto-Leucine	Lactate	-0.0838338
L-Arginine	Lactate	0.65065
Leucine	Lactate	0.131739
L-Lysine	Lactate	0.809524
L-Phenylalanine	Lactate	0.833333
L-Proline	Lactate	0.155691
L-Serine	Lactate	0.119048
L-Threonine	Lactate	0.380952
L-Tryptophan	Lactate	0.690476
Malate	Lactate	-0.63901
Methionine	Lactate	0.809524
NAD	Lactate	0.595238
Octanoic acid	Lactate	-0.19162
Ornithine	Lactate	0.564683
Succinate	Lactate	0.313276
Taurine	Lactate	0.47619
Valine	Lactate	-0.142857
CE 16:0	Pyruvate	0.428571
CE 18:1	Pyruvate	-0.404762
CE 18:1_id1	Pyruvate	-0.738095
CE 18:2	Pyruvate	-0.571429
CE 18:3	Pyruvate	0.428571
CE 20:3	Pyruvate	-0.047619
CE 20:3_id1	Pyruvate	-0.285714
CE 20:4	Pyruvate	-0.738095
CE 20:4_id1	Pyruvate	-0.562884
CE 20:5	Pyruvate	0.214286
CE 20:5_id1	Pyruvate	0.857143
CE 22:6	Pyruvate	0.738095
CE 22:6_id1	Pyruvate	0.838338
Cer 18:1;2O_22:0	Pyruvate	0.52381
Cer 18:1;2O_23:0	Pyruvate	0.904762
Cer 18:1;2O_24:0	Pyruvate	0.595238
Cer 18:1;2O_24:1	Pyruvate	0.97619
Cer 18:1;2O_25:0	Pyruvate	-0.476191
DG 16:0_18:1	Pyruvate	-0.619048
DG 16:0_18:2	Pyruvate	-0.642857
DG 16:1_20:2	Pyruvate	-0.833333
DG 18:0_20:4	Pyruvate	-0.357143
DG 18:1_18:2	Pyruvate	-0.833333
DG 18:1_18:1	Pyruvate	-0.761905
DG 18:2_18:2	Pyruvate	-0.761905
DG 18:2_18:2_id1	Pyruvate	-0.761905
DG 36:4	Pyruvate	-0.738095
DG 36:4_id1	Pyruvate	-0.357143
Hex2Cer d18:1_14:0	Pyruvate	0.0476191
HexCer d18:1_22:0	Pyruvate	0.52381
HexCer d18:1_23:0	Pyruvate	0.952381
HexCer d18:1_24:0	Pyruvate	0.404762
HexCer d18:1_24:2;O	Pyruvate	0.404762
LPC 14:0	Pyruvate	0
LPC 16:0	Pyruvate	0.170783
LPC 16:0_id1	Pyruvate	-0.261905
LPC 16:0 [sn1]	Pyruvate	-0.0838338
LPC 16:1	Pyruvate	-0.0718576
LPC 17:0	Pyruvate	-0.131739
LPC 17:0_id1	Pyruvate	0.0238095
LPC 18:0	Pyruvate	0.09759
LPC 18:0_id1	Pyruvate	0.190476
LPC 18:1	Pyruvate	-0.238095
LPC 18:1_id1	Pyruvate	-0.238095
LPC 18:2	Pyruvate	-0.452381
LPC 18:2_id1	Pyruvate	-0.536745
LPC 18:3	Pyruvate	0.131739
LPC 18:3 [sn1]	Pyruvate	0.170783
LPC 20:0 [sn1]a	Pyruvate	-0.785714
LPC 20:1	Pyruvate	-0.785714
LPC 20:2	Pyruvate	-0.658694
LPC 20:4	Pyruvate	-0.190476
LPC 20:4 [sn1]	Pyruvate	-0.285714
LPC 20:4 [sn1]_id1	Pyruvate	-0.285714
LPC 20:5	Pyruvate	0.428571
LPC 20:5 [sn1]	Pyruvate	-0.419169
LPC 20:5 [sn1]_id1	Pyruvate	-0.586837
LPC 22:0 [sn2]	Pyruvate	-0.5
LPC 22:5 [sn1]n3	Pyruvate	-0.658694
LPC 22:5 [sn1]n3_id1	Pyruvate	0.404762
LPC 22:6	Pyruvate	0.285714
LPC 22:6 [sn1]	Pyruvate	-0.0952381
LPC O-18:1	Pyruvate	0.571429
PC 30:0	Pyruvate	0.407193
PC 30:0_id1	Pyruvate	0.52381
PC 31:0	Pyruvate	0.452381
PC 32:0	Pyruvate	0.880952
PC 32:0_id1	Pyruvate	0.785714
PC 32:1	Pyruvate	-0.0238095
PC 32:1_id1	Pyruvate	-0.0238095
PC 32:2	Pyruvate	-0.166667
PC 33:1	Pyruvate	0.0838338
PC 33:2	Pyruvate	-0.428571
PC 34:0	Pyruvate	0.538932
PC 34:0_id1	Pyruvate	0.595238
PC 34:1	Pyruvate	0.428571
PC 34:1_id1	Pyruvate	0.404762
PC 34:2	Pyruvate	-0.214286
PC 34:2_id1	Pyruvate	0
PC 34:3	Pyruvate	-0.785714
PC 34:3_id1	Pyruvate	-0.714286
PC 34:3_id2	Pyruvate	-0.142857
PC 34:3_id3	Pyruvate	0.0714286
PC 34:4	Pyruvate	-0.214286
PC 35:1	Pyruvate	0.309524
PC 35:2	Pyruvate	-0.428571
PC 35:2_id1	Pyruvate	-0.0952381
PC 35:2_id2	Pyruvate	-0.142857
PC 35:3	Pyruvate	-0.642857
PC 35:4	Pyruvate	-0.166667
PC 36:0	Pyruvate	0.251502
PC 36:1	Pyruvate	-0.119763
PC 36:1_id1	Pyruvate	-0.0238095
PC 36:2	Pyruvate	-0.476191
PC 36:2_id1	Pyruvate	-0.261905
PC 36:3	Pyruvate	-0.323359
PC 36:3_id1	Pyruvate	-0.0952381
PC 36:3_id2	Pyruvate	-0.463552
PC 36:3_id3	Pyruvate	-0.357143
PC 36:4	Pyruvate	-0.107786
PC 36:4_id1	Pyruvate	-0.52381
PC 36:4_id2	Pyruvate	-0.52381
PC 36:4_id3	Pyruvate	-0.166667
PC 36:4_id4	Pyruvate	0.166667
PC 36:5	Pyruvate	-0.261905
PC 36:5_id1	Pyruvate	-0.738095
PC 36:5_id2	Pyruvate	0.119048
PC 36:5_id3	Pyruvate	0.142857
PC 36:5_id4	Pyruvate	-0.380952
PC 37:2	Pyruvate	-0.452381
PC 37:2_id1	Pyruvate	-0.642857
PC 37:4	Pyruvate	-0.309524
PC 37:5	Pyruvate	-0.142857
PC 38:1	Pyruvate	0.261905
PC 38:1_id1	Pyruvate	-0.142857
PC 38:2	Pyruvate	-0.694623
PC 38:3	Pyruvate	0.357143
PC 38:4	Pyruvate	-0.595238
PC 38:4_id1	Pyruvate	0.357143
PC 38:4_id2	Pyruvate	-0.785714
PC 38:4_id3	Pyruvate	-0.431146
PC 38:5	Pyruvate	-0.690476
PC 38:5_id1	Pyruvate	-0.666667
PC 38:5_id2	Pyruvate	0.690476
PC 38:5_id3	Pyruvate	0.52381
PC 38:5_id4	Pyruvate	-0.452381
PC 38:6	Pyruvate	-0.0238095
PC 38:6_id1	Pyruvate	-0.619048
PC 38:6_id2	Pyruvate	0.261905
PC 38:6_id3	Pyruvate	-0.619048
PC 38:6_id4	Pyruvate	-0.5
PC 38:7	Pyruvate	-0.309524
PC 38:7_id1	Pyruvate	-0.309524
PC 39:6	Pyruvate	0.47619
PC 40:2	Pyruvate	-0.550908
PC 40:4	Pyruvate	0.404762
PC 40:4_id1	Pyruvate	-0.738095
PC 40:5	Pyruvate	-0.452381
PC 40:5_id1	Pyruvate	-0.428571
PC 40:5_id2	Pyruvate	0.595238
PC 40:6	Pyruvate	0.666667
PC 40:6_id1	Pyruvate	0.754505
PC 40:6_id2	Pyruvate	-0.785714
PC 40:6_id3	Pyruvate	-0.754505
PC 40:6_id4	Pyruvate	-0.0952381
PC 40:7	Pyruvate	-0.574861
PC 40:7_id1	Pyruvate	-0.785714
PC 40:7_id2	Pyruvate	-0.309524
PC 40:8	Pyruvate	-0.166667
PC 42:10	Pyruvate	-0.0238095
PC 42:2	Pyruvate	-0.619048
PC 42:2_id1	Pyruvate	0.285714
PC 42:6	Pyruvate	-0.428571
PC 42:6_id1	Pyruvate	-0.380952
PC 42:6_id2	Pyruvate	-0.357143
PC O-32:0	Pyruvate	0.862291
PC O-32:1	Pyruvate	0.595238
PC O-34:0	Pyruvate	0.380952
PC O-34:1	Pyruvate	-0.119048
PC O-34:2	Pyruvate	-0.238095
PC O-34:2_id1	Pyruvate	-0.190476
PC O-34:3	Pyruvate	0.261905
PC O-35:0	Pyruvate	0.778457
PC O-36:2	Pyruvate	-0.333333
PC O-36:3	Pyruvate	-0.547619
PC O-36:3_id1	Pyruvate	0.357143
PC O-36:4	Pyruvate	-0.214286
PC O-36:4_id1	Pyruvate	0.142857
PC O-36:4_id2	Pyruvate	0.190476
PC O-36:5	Pyruvate	0.214286
PC O-36:5_id1	Pyruvate	0.243975
PC O-38:3	Pyruvate	-0.261905
PC O-38:4	Pyruvate	0.166667
PC O-38:5	Pyruvate	-0.19162
PC O-38:5_id1	Pyruvate	0.666667
PC O-38:5_id2	Pyruvate	-0.404762
PC O-38:5_id3	Pyruvate	0.261905
PC O-38:6	Pyruvate	0.285714
PC O-38:6_id1	Pyruvate	0.619048
PC O-40:5	Pyruvate	0.833333
PC O-40:5_id1	Pyruvate	0.547619
PC O-40:6	Pyruvate	-0.0952381
PC O-40:6_id1	Pyruvate	-0.047619
PC P-18:0_22:6	Pyruvate	0.309524
PC P-18:0_22:6_id1	Pyruvate	-0.0952381
PE 16:0_18:2	Pyruvate	-0.642857
PE 18:1_18:2	Pyruvate	-0.595238
PE 34:1	Pyruvate	-0.190476
PE 36:1	Pyruvate	-0.285714
PE 36:1_id1	Pyruvate	-0.285714
PE 36:3	Pyruvate	-0.476191
PE O-16:0_22:6	Pyruvate	0.452381
PE O-38:5	Pyruvate	0.571429
PE O-38:6	Pyruvate	-0.595238
PE P-16:0_22:6	Pyruvate	0.214286
PE P-18:0_22:6	Pyruvate	0.571429
PI 36:2	Pyruvate	-0.0238095
PI 36:4	Pyruvate	-0.0714286
PI 38:4	Pyruvate	0.28743
PI 38:7	Pyruvate	-0.452381
SM 32:1;2O	Pyruvate	-0.119048
SM 33:1;2O	Pyruvate	0.119048
SM 34:1;2O	Pyruvate	0.595238
SM 34:1;2O_id1	Pyruvate	0.634742
SM 34:2;2O	Pyruvate	0.190476
SM 34:2;2O_id1	Pyruvate	0.0476191
SM 35:1;2O	Pyruvate	0.52381
SM 36:1;2O	Pyruvate	0.690476
SM 36:1;2O_id1	Pyruvate	0.761905
SM 38:1;2O	Pyruvate	0.97619
SM 39:1;2O	Pyruvate	0.455098
SM 40:1;2O	Pyruvate	-0.192785
SM 40:1;2O_id1	Pyruvate	-0.0714286
SM 40:2;2O	Pyruvate	0.530159
SM 41:1;2O	Pyruvate	0.718576
SM 41:1;2O_id1	Pyruvate	0.574861
SM 41:2;2O	Pyruvate	0.47905
SM 42:1;2O	Pyruvate	-0.119763
SM 42:1;2O_id1	Pyruvate	-0.0714286
SM 42:2;2O	Pyruvate	0.761905
SM 42:2;2O_id1	Pyruvate	0.761905
SM 42:3;2O	Pyruvate	0.738095
SM 42:3;2O_id1	Pyruvate	0.547619
SM 43:1;2O	Pyruvate	-0.19162
SM 44:2;2O	Pyruvate	0.0714286
SM d18:0_16:0	Pyruvate	0.512348
SM d18:1_24:0	Pyruvate	0.0359288
SM d38:2	Pyruvate	0.275454
SM d40:1	Pyruvate	0.809524
SM d42:2	Pyruvate	-0.0714286
SM d42:2_id1	Pyruvate	0.238095
TG 14:0_16:0_18:1	Pyruvate	-0.333333
TG 14:0_18:2_18:2	Pyruvate	-0.619048
TG 14:0_18:2_18:2_id1	Pyruvate	-0.428571
TG 14:0_18:2_18:2_id2	Pyruvate	-0.428571
TG 15:0_16:0_18:2	Pyruvate	-0.285714
TG 15:0_18:1_18:1	Pyruvate	-0.476191
TG 15:0_18:1_18:2	Pyruvate	-0.476191
TG 15:0_18:2_18:2	Pyruvate	-0.619048
TG 16:0_16:0_18:1	Pyruvate	-0.5
TG 16:0_16:0_18:2	Pyruvate	-0.5
TG 16:0_18:0_18:1	Pyruvate	-0.833333
TG 16:0_18:0_24:1	Pyruvate	-0.730552
TG 16:0_18:1_18:1	Pyruvate	-0.690476
TG 16:0_18:1_18:2	Pyruvate	-0.619048
TG 16:0_18:1_20:4	Pyruvate	-0.452381
TG 16:0_18:1_22:0	Pyruvate	-0.547619
TG 16:0_18:1_24:1	Pyruvate	-0.690476
TG 16:0_18:2_18:2	Pyruvate	-0.619048
TG 16:0_18:2_18:3	Pyruvate	-0.619048
TG 16:0_18:2_12:0	Pyruvate	-0.619048
TG 16:0_18:2_18:2_id1	Pyruvate	-0.404762
TG 16:0_22:5_18:1	Pyruvate	-0.285714
TG 16:1_18:1_12:0	Pyruvate	-0.5
TG 17:0_18:1_18:2	Pyruvate	-0.619048
TG 17:0_18:2_18:2	Pyruvate	-0.595238
TG 17:1_18:2_18:2	Pyruvate	-0.642857
TG 18:0_18:1_18:2	Pyruvate	-0.785714
TG 18:1_18:1_18:2	Pyruvate	-0.880952
TG 18:1_18:1_20:1	Pyruvate	-0.642857
TG 18:1_18:1_24:0	Pyruvate	-0.738095
TG 18:1_18:2_18:2	Pyruvate	-0.833333
TG 18:1_18:2_18:3	Pyruvate	-0.857143
TG 18:1_18:2_20:1	Pyruvate	-0.595238
TG 18:1_18:2_22:0	Pyruvate	-0.547619
TG 18:1_18:2_22:1	Pyruvate	-0.190476
TG 18:1_18:2_24:0	Pyruvate	-0.404762
TG 18:1_18:2_24:1	Pyruvate	-0.357143
TG 18:2_18:2_18:3	Pyruvate	-0.714286
TG 18:2_18:2_24:0	Pyruvate	-0.761905
TG 18:2_18:1_18:1	Pyruvate	-0.166667
TG 18:2_18:1_18:1_id1	Pyruvate	-0.666667
TG 18:2_18:2_18:2	Pyruvate	-0.428571
TG 18:2_22:5_16:0	Pyruvate	-0.690476
TG 18:2_22:5_16:0_id1	Pyruvate	-0.476191
TG 47:1	Pyruvate	-0.214286
TG 50:5	Pyruvate	-0.404762
TG 51:4	Pyruvate	-0.380952
TG 52:4	Pyruvate	-0.238095
TG 52:5	Pyruvate	-0.190476
TG 52:6	Pyruvate	-0.476191
TG 52:6_id1	Pyruvate	-0.309524
TG 53:4	Pyruvate	-0.666667
TG 53:5	Pyruvate	-0.119048
TG 54:4	Pyruvate	-0.404762
TG 54:5	Pyruvate	-0.428571
TG 54:6	Pyruvate	-0.761905
TG 54:6_id1	Pyruvate	-0.142857
TG 54:7	Pyruvate	-0.380952
TG 56:3	Pyruvate	-0.547619
TG 56:4	Pyruvate	-0.809524
TG 56:4_id1	Pyruvate	-0.404762
TG 56:4_id2	Pyruvate	-0.52381
TG 56:5	Pyruvate	-0.690476
TG 56:5_id1	Pyruvate	-0.476191
TG 56:6	Pyruvate	-0.285714
TG 56:8	Pyruvate	-0.190476
TG 58:10	Pyruvate	-0.52381
TG 58:10_id1	Pyruvate	-0.404762
TG 58:9	Pyruvate	-0.761905
2-Oxoglutarate	Pyruvate	0.373521
Alanine	Pyruvate	-0.238095
Alpha-ketoglutarate	Pyruvate	0.373521
Arginine	Pyruvate	0.662699
Ascorbic acid	Pyruvate	0.63901
Asparagine	Pyruvate	0.047905
Creatine	Pyruvate	0.52381
Cysteine	Pyruvate	0.181848
Fumarate	Pyruvate	0.412393
GABA	Pyruvate	0.380952
Glucosamine 6 phosphate	Pyruvate	0.0714286
Glycerol-3-phosphate	Pyruvate	0.347312
Glycine	Pyruvate	0.5
Histidine	Pyruvate	0.0239525
Isoleucine	Pyruvate	0.309524
Keto-Leucine	Pyruvate	-0.0359288
L-Arginine	Pyruvate	0.662699
Leucine	Pyruvate	0.275454
L-Lysine	Pyruvate	0.809524
L-Phenylalanine	Pyruvate	0.833333
L-Proline	Pyruvate	0.215573
L-Serine	Pyruvate	0.166667
L-Threonine	Pyruvate	0.47619
L-Tryptophan	Pyruvate	0.690476
Malate	Pyruvate	-0.63901
Methionine	Pyruvate	0.928571
NAD	Pyruvate	0.52381
Octanoic acid	Pyruvate	-0.179644
Ornithine	Pyruvate	0.724267
Succinate	Pyruvate	0.240981
Taurine	Pyruvate	0.619048
Valine	Pyruvate	0.119048
