## Supplemental File SF3 for "Feasibility of multimodal metabolic analysis for detecting early changes in acute neuroinflammation"

### Sheet: Sheet1
	Name	m/z	Interval Width (+/- Da)	CCS [Ã…Â²]	CCS Interval Width (+/- Ã…Â²)	Cntr, 40, ROC AUC, RMS	Cntr, 41, ROC AUC, RMS	Cntr, 48, ROC AUC, RMS	Cntr, 49, ROC AUC, RMS	Cntr, 50, ROC AUC, RMS	Cntr, 51, ROC AUC, RMS	Case, 42, ROC AUC, RMS	Case, 43, ROC AUC, RMS	Case, 44, ROC AUC, RMS	Case, 45, ROC AUC, RMS	Case, 46, ROC AUC, RMS	Case, 47, ROC AUC, RMS	difference case and control
Cytidine 2’,3’-cyclic phosphate	candidate 53	344.019	0.00344	193.209	4	0.519	0.457	0.504	0.515	0.432	0.449	0.519	0.492	0.621	0.624	0.484	0.507	0.0618
344.0187 m/z ±10ppm 193.2092 ± 4Å2
	candidate 50	243.006	0.00243	144.557	4	0.501	0.463	0.5	0.488	0.452	0.442	0.519	0.494	0.637	0.541	0.505	0.528	0.063
	candidate 47	240.041	0.0024	148.237	4	0.474	0.55	0.465	0.471	0.495	0.429	0.554	0.436	0.66	0.538	0.487	0.597	0.0647
	candidate 44	202.884	0.002029	138.048	4	0.454	0.48	0.442	0.473	0.456	0.439	0.521	0.474	0.565	0.601	0.489	0.502	0.068
	candidate 33	335.006	0.00335	181.02	4	0.503	0.489	0.492	0.501	0.469	0.484	0.544	0.523	0.59	0.601	0.557	0.55	0.071
	candidate 31	238.064	0.002381	151.071	4	0.444	0.531	0.445	0.444	0.513	0.422	0.549	0.476	0.618	0.517	0.484	0.586	0.0719
	candidate 29	330.004	0.0033	183.981	4	0.514	0.449	0.506	0.542	0.394	0.419	0.549	0.483	0.647	0.608	0.46	0.511	0.0726
Glutathione	candidate 20	346.001	0.00346	217.884	4	0.5	0.448	0.498	0.531	0.435	0.438	0.527	0.503	0.644	0.634	0.489	0.524	0.0788
346.001 m/z ± 10ppm 217.8844 ± 4Å2
	candidate 15	266.059	0.002661	157.74	4	0.427	0.58	0.447	0.442	0.553	0.494	0.565	0.474	0.66	0.56	0.543	0.665	0.0875
	candidate 13	350.987	0.00351	191.653	4	0.533	0.472	0.488	0.501	0.441	0.497	0.572	0.533	0.677	0.593	0.572	0.522	0.0894
	candidate 12	250.064	0.002501	152.212	4	0.458	0.587	0.449	0.448	0.525	0.512	0.57	0.477	0.645	0.589	0.536	0.711	0.0915
	candidate 11	214.973	0.00215	185.138	4	0.527	0.477	0.481	0.494	0.393	0.449	0.578	0.504	0.688	0.588	0.509	0.507	0.0922
	candidate 7	221.06	0.002211	144.805	4	0.43	0.555	0.434	0.421	0.484	0.381	0.552	0.452	0.644	0.533	0.465	0.638	0.0964
	candidate 4	302.08	0.003021	168.964	4	0.472	0.495	0.51	0.485	0.526	0.463	0.545	0.515	0.723	0.651	0.589	0.574	0.1079
N-palmitoyl phenylalanine	candidate 3	404.359	0.004044	217.114	4	0.473	0.457	0.464	0.481	0.488	0.457	0.505	0.6	0.682	0.65	0.569	0.53	0.1195
404.3594 m/z ±10ppm 217.1145 ± 4Å2
Prostaglandin	candidate 2	465.238	0.004652	215.883	4	0.483	0.472	0.441	0.459	0.427	0.423	0.603	0.56	0.651	0.637	0.52	0.511	0.1293
465.2375 m/z ±10ppm 215.8832 ± 4Å2
